# Single-cell Characterization of DNA Hydroxymethylation of the Mouse Brain During Aging

**DOI:** 10.1101/2025.05.29.656780

**Authors:** Yali Bai, Tianjiao Yuan, Liuhao Ren, Yuhang Huan, Fa Yang, Yutong Li, Aicui Zhang, Yueyang Liu, Tian Tian, Ningxia Kang, Danni Chen, Xuchao Xie, Qiang Wang, Wei Chen, Yinghui Zheng, Xiaoliang Sunney Xie, Yunlong Cao

**Affiliations:** Changping Laboratory; Beijing, 102206, China; Biomedical Pioneering Innovation Center (BIOPIC), Peking University; Beijing, 100871, China; School of Life Sciences, Peking University; Beijing, 100871, China

## Abstract

DNA methylation dynamics, including 5-hydroxymethylcytosine (5hmC) and 5-methylcytosine (5mC), critically regulate brain function, yet conventional methods cannot distinguish these modifications, obscuring their distinct roles in gene regulation and aging. We present Joint- Cabernet, a bisulfite-free single-cell platform enabling simultaneous profiling of 5hmC, 5mC, and transcriptomes. Applying Joint-Cabernet to 84,071 nuclei from adult and aged mouse brains, we resolved cell-type-specific DNA hydroxymethylation landscapes, revealing elevated 5hmCG and 5hmCH levels in transcriptionally active genes across neuronal subtypes and spatial gradients in cortical layers. During aging, 5hmCG accumulates globally but is selectively enriched at open chromatin loci, aligning with the upregulation of cell-type-specific genes in distinct brain cell types. This single-cell DNA methylation brain cell atlas provides a framework for studying methylation-driven mechanisms in brain aging and neurodegenerative diseases.
