## Supplementary Table 1 for "Single-cell Characterization of DNA Hydroxymethylation of the Mouse Brain During Aging"

### Sheet: General primers
No.	Primer name	sequence	Note
1	Tn5_3U_oligo_V2	TGGGTGGAGGGTGG/U//U//U/AGATGTGTATAAGAGACAG	For TSO 3U Tn5 assembly. /U/ signifies a dexoxyUridine, or dU.
2	Tn5_comp	/Phos/CTGTCTCTTATACACATCT	For Tn5 assembly.
3	TSO_Read1_primer_V2	AAGCAGTGTATCAATCGTCGGCAGCGTC	For pre-amplification and as custom sequencing primer.
4	TSO_Read2_primer_3U_C/T	TGGGTGGAGGGTGGTTTAGATGTGTATAAGAGAYAG	For pre-amplification and as custom sequencing primer.
5	TSO_index2(i5)primer_V2	GACGCTGCCGACGATTGATACACTGCTT	As custom sequencing primer.
6	TSO_index1(i7)primer_3U_C/T	CTRTCTCTTATACACATCTAAACCACCCTCCACCCA	As custom sequencing primer.
7	Balance_V3	TGGGTGGAGGGTGGTTTAGATGTGTATAAGAGATAGNNNNNNNNNNNNNNNNNNNNNNNNNNNNNNNNNNNNNNNNNNNNNNNNNNNNNNNNNNNNNNNNNNNNNNDVHVDVDVVBVBDBDBVDVNNNNNNNNGACGCTGCCGACGA	As template for preparing custom balance library.
8	Balance_s3P5	AATGATACGGCGACCACCGAGATCTACACAAGCAGTGTATCAATCGTCGGCAGCGTC	As primer for preparing custom balance libray.
9	Balance_s3P7	CAAGCAGAAGACGGCATACGAGATTGGGTGGAGGGTGGT	As primer for preparing custom balance libray.
10	V2-Poly-dT_TSO+RNA	GATGGAGTGGTAGTGATAGGTGAGTTTTTTTTTTTTTTTTTTTTTTTTTTTTTTVN	For in situ reverse transcription.
11	V2-cDNA-amp-TSO+RNA	GATGGAGTGGTAGTGATAGGTGAG	For in situ reverse transcription and pre-amplification.
12	ME19bp+2G-TSO	dAdGdAdTdGdTdGdTdAdTdAdAdGdAdGdAdCdArGrG+G	For in situ reverse transcription.
13	ssCarrierDNA	TCAGGTTTTCCTGAA	For preparation of lysis buffer.
14	Nextera_i7	GTCTCGTGGGCTCGGAGATGTGTATAAGAGACAG	For Nextera i7 Tn5 assembly.

### Sheet: PCR index primers
Primer name	sequence
s3N501_V2	AATGATACGGCGACCACCGAGATCTACACTAGATCGCAAGCAGTGTATCAATCGTCGGCAGCGTC
s3N502_V2	AATGATACGGCGACCACCGAGATCTACACCTCTCTATAAGCAGTGTATCAATCGTCGGCAGCGTC
s3N503_V2	AATGATACGGCGACCACCGAGATCTACACTATCCTCTAAGCAGTGTATCAATCGTCGGCAGCGTC
s3N504_V2	AATGATACGGCGACCACCGAGATCTACACAGAGTAGAAAGCAGTGTATCAATCGTCGGCAGCGTC
s3N505_V2	AATGATACGGCGACCACCGAGATCTACACGTAAGGAGAAGCAGTGTATCAATCGTCGGCAGCGTC
s3N507_V2	AATGATACGGCGACCACCGAGATCTACACAAGGAGTAAAGCAGTGTATCAATCGTCGGCAGCGTC
s3N508_V2	AATGATACGGCGACCACCGAGATCTACACCTAAGCCTAAGCAGTGTATCAATCGTCGGCAGCGTC
s3N510_V2	AATGATACGGCGACCACCGAGATCTACACCGTCTAATAAGCAGTGTATCAATCGTCGGCAGCGTC
Primer name	sequence
s3N701_V2	CAAGCAGAAGACGGCATACGAGATTCGCCTTATGGGTGGAGGGTGGT
s3N702_V2	CAAGCAGAAGACGGCATACGAGATCTAGTACGTGGGTGGAGGGTGGT
s3N705_V2	CAAGCAGAAGACGGCATACGAGATAGGAGTCCTGGGTGGAGGGTGGT
s3N706_V2	CAAGCAGAAGACGGCATACGAGATCATGCCTATGGGTGGAGGGTGGT
s3N708_V2	CAAGCAGAAGACGGCATACGAGATCCTCTCTGTGGGTGGAGGGTGGT
s3N711_V2	CAAGCAGAAGACGGCATACGAGATTGCCTCTTTGGGTGGAGGGTGGT
s3N712_V2	CAAGCAGAAGACGGCATACGAGATTCCTCTACTGGGTGGAGGGTGGT
s3N715_V2	CAAGCAGAAGACGGCATACGAGATCCTGAGATTGGGTGGAGGGTGGT
s3N719_V2	CAAGCAGAAGACGGCATACGAGATTACTACGCTGGGTGGAGGGTGGT
s3N722_V2	CAAGCAGAAGACGGCATACGAGATCTGCGCATTGGGTGGAGGGTGGT
s3N724_V2	CAAGCAGAAGACGGCATACGAGATCGCTCAGTTGGGTGGAGGGTGGT
s3N726_V2	CAAGCAGAAGACGGCATACGAGATGTCTTAGGTGGGTGGAGGGTGGT

### Sheet: Barcoded primers
Primer name	Nextera i5 PCR bridge	index from NEB E7140L_NextSeq_Hiseq i7 indexes	LNA Tn5 ME 19bp	Complete sequences
V2_S3TSO-1	TCGTCGGCAGCGTC	TTACCGAC	AGATGTGTA+TA+AG+AG+AC+AG	TCGTCGGCAGCGTCTTACCGACAGATGTGTA+TA+AG+AG+AC+AG
V2_S3TSO-2	TCGTCGGCAGCGTC	TCGTCTGA	AGATGTGTA+TA+AG+AG+AC+AG	TCGTCGGCAGCGTCTCGTCTGAAGATGTGTA+TA+AG+AG+AC+AG
V2_S3TSO-3	TCGTCGGCAGCGTC	TTCCAGGT	AGATGTGTA+TA+AG+AG+AC+AG	TCGTCGGCAGCGTCTTCCAGGTAGATGTGTA+TA+AG+AG+AC+AG
V2_S3TSO-4	TCGTCGGCAGCGTC	TACGGTCT	AGATGTGTA+TA+AG+AG+AC+AG	TCGTCGGCAGCGTCTACGGTCTAGATGTGTA+TA+AG+AG+AC+AG
V2_S3TSO-5	TCGTCGGCAGCGTC	AAGACCGT	AGATGTGTA+TA+AG+AG+AC+AG	TCGTCGGCAGCGTCAAGACCGTAGATGTGTA+TA+AG+AG+AC+AG
V2_S3TSO-6	TCGTCGGCAGCGTC	CAGGTTCA	AGATGTGTA+TA+AG+AG+AC+AG	TCGTCGGCAGCGTCCAGGTTCAAGATGTGTA+TA+AG+AG+AC+AG
V2_S3TSO-7	TCGTCGGCAGCGTC	TAGGAGCT	AGATGTGTA+TA+AG+AG+AC+AG	TCGTCGGCAGCGTCTAGGAGCTAGATGTGTA+TA+AG+AG+AC+AG
V2_S3TSO-8	TCGTCGGCAGCGTC	TACTCCAG	AGATGTGTA+TA+AG+AG+AC+AG	TCGTCGGCAGCGTCTACTCCAGAGATGTGTA+TA+AG+AG+AC+AG
V2_S3TSO-9	TCGTCGGCAGCGTC	AGTGACCT	AGATGTGTA+TA+AG+AG+AC+AG	TCGTCGGCAGCGTCAGTGACCTAGATGTGTA+TA+AG+AG+AC+AG
V2_S3TSO-10	TCGTCGGCAGCGTC	AGCCTATC	AGATGTGTA+TA+AG+AG+AC+AG	TCGTCGGCAGCGTCAGCCTATCAGATGTGTA+TA+AG+AG+AC+AG
V2_S3TSO-11	TCGTCGGCAGCGTC	TCATCTCC	AGATGTGTA+TA+AG+AG+AC+AG	TCGTCGGCAGCGTCTCATCTCCAGATGTGTA+TA+AG+AG+AC+AG
V2_S3TSO-12	TCGTCGGCAGCGTC	CCAGTATC	AGATGTGTA+TA+AG+AG+AC+AG	TCGTCGGCAGCGTCCCAGTATCAGATGTGTA+TA+AG+AG+AC+AG
V2_S3TSO-13	TCGTCGGCAGCGTC	TTGCGAGA	AGATGTGTA+TA+AG+AG+AC+AG	TCGTCGGCAGCGTCTTGCGAGAAGATGTGTA+TA+AG+AG+AC+AG
V2_S3TSO-14	TCGTCGGCAGCGTC	GAACGAAG	AGATGTGTA+TA+AG+AG+AC+AG	TCGTCGGCAGCGTCGAACGAAGAGATGTGTA+TA+AG+AG+AC+AG
V2_S3TSO-15	TCGTCGGCAGCGTC	CGAATTGC	AGATGTGTA+TA+AG+AG+AC+AG	TCGTCGGCAGCGTCCGAATTGCAGATGTGTA+TA+AG+AG+AC+AG
V2_S3TSO-16	TCGTCGGCAGCGTC	GGAAGAGA	AGATGTGTA+TA+AG+AG+AC+AG	TCGTCGGCAGCGTCGGAAGAGAAGATGTGTA+TA+AG+AG+AC+AG
V2_S3TSO-17	TCGTCGGCAGCGTC	TCGGATTC	AGATGTGTA+TA+AG+AG+AC+AG	TCGTCGGCAGCGTCTCGGATTCAGATGTGTA+TA+AG+AG+AC+AG
V2_S3TSO-18	TCGTCGGCAGCGTC	CTGTACCA	AGATGTGTA+TA+AG+AG+AC+AG	TCGTCGGCAGCGTCCTGTACCAAGATGTGTA+TA+AG+AG+AC+AG
V2_S3TSO-19	TCGTCGGCAGCGTC	GAGAGTAC	AGATGTGTA+TA+AG+AG+AC+AG	TCGTCGGCAGCGTCGAGAGTACAGATGTGTA+TA+AG+AG+AC+AG
V2_S3TSO-20	TCGTCGGCAGCGTC	TCTACGCA	AGATGTGTA+TA+AG+AG+AC+AG	TCGTCGGCAGCGTCTCTACGCAAGATGTGTA+TA+AG+AG+AC+AG
V2_S3TSO-21	TCGTCGGCAGCGTC	GCAATTCC	AGATGTGTA+TA+AG+AG+AC+AG	TCGTCGGCAGCGTCGCAATTCCAGATGTGTA+TA+AG+AG+AC+AG
V2_S3TSO-22	TCGTCGGCAGCGTC	CTCAGAAG	AGATGTGTA+TA+AG+AG+AC+AG	TCGTCGGCAGCGTCCTCAGAAGAGATGTGTA+TA+AG+AG+AC+AG
V2_S3TSO-23	TCGTCGGCAGCGTC	GTCCTAAG	AGATGTGTA+TA+AG+AG+AC+AG	TCGTCGGCAGCGTCGTCCTAAGAGATGTGTA+TA+AG+AG+AC+AG
V2_S3TSO-24	TCGTCGGCAGCGTC	GCGTTAGA	AGATGTGTA+TA+AG+AG+AC+AG	TCGTCGGCAGCGTCGCGTTAGAAGATGTGTA+TA+AG+AG+AC+AG
V2_S3TSO-25	TCGTCGGCAGCGTC	CAAGGTAC	AGATGTGTA+TA+AG+AG+AC+AG	TCGTCGGCAGCGTCCAAGGTACAGATGTGTA+TA+AG+AG+AC+AG
V2_S3TSO-26	TCGTCGGCAGCGTC	AGACCTTG	AGATGTGTA+TA+AG+AG+AC+AG	TCGTCGGCAGCGTCAGACCTTGAGATGTGTA+TA+AG+AG+AC+AG
V2_S3TSO-27	TCGTCGGCAGCGTC	GTCGTTAC	AGATGTGTA+TA+AG+AG+AC+AG	TCGTCGGCAGCGTCGTCGTTACAGATGTGTA+TA+AG+AG+AC+AG
V2_S3TSO-28	TCGTCGGCAGCGTC	GTAACCGA	AGATGTGTA+TA+AG+AG+AC+AG	TCGTCGGCAGCGTCGTAACCGAAGATGTGTA+TA+AG+AG+AC+AG
V2_S3TSO-29	TCGTCGGCAGCGTC	GAATCCGT	AGATGTGTA+TA+AG+AG+AC+AG	TCGTCGGCAGCGTCGAATCCGTAGATGTGTA+TA+AG+AG+AC+AG
V2_S3TSO-30	TCGTCGGCAGCGTC	CATGAGCA	AGATGTGTA+TA+AG+AG+AC+AG	TCGTCGGCAGCGTCCATGAGCAAGATGTGTA+TA+AG+AG+AC+AG
V2_S3TSO-31	TCGTCGGCAGCGTC	CTTAGGAC	AGATGTGTA+TA+AG+AG+AC+AG	TCGTCGGCAGCGTCCTTAGGACAGATGTGTA+TA+AG+AG+AC+AG
V2_S3TSO-32	TCGTCGGCAGCGTC	ATCTGACC	AGATGTGTA+TA+AG+AG+AC+AG	TCGTCGGCAGCGTCATCTGACCAGATGTGTA+TA+AG+AG+AC+AG
V2_S3TSO-33	TCGTCGGCAGCGTC	TCCTCATG	AGATGTGTA+TA+AG+AG+AC+AG	TCGTCGGCAGCGTCTCCTCATGAGATGTGTA+TA+AG+AG+AC+AG
V2_S3TSO-34	TCGTCGGCAGCGTC	AGGATAGC	AGATGTGTA+TA+AG+AG+AC+AG	TCGTCGGCAGCGTCAGGATAGCAGATGTGTA+TA+AG+AG+AC+AG
V2_S3TSO-35	TCGTCGGCAGCGTC	GGAGGAAT	AGATGTGTA+TA+AG+AG+AC+AG	TCGTCGGCAGCGTCGGAGGAATAGATGTGTA+TA+AG+AG+AC+AG
V2_S3TSO-36	TCGTCGGCAGCGTC	GACGTCAT	AGATGTGTA+TA+AG+AG+AC+AG	TCGTCGGCAGCGTCGACGTCATAGATGTGTA+TA+AG+AG+AC+AG
V2_S3TSO-37	TCGTCGGCAGCGTC	CCGCTTAA	AGATGTGTA+TA+AG+AG+AC+AG	TCGTCGGCAGCGTCCCGCTTAAAGATGTGTA+TA+AG+AG+AC+AG
V2_S3TSO-38	TCGTCGGCAGCGTC	GACGAACT	AGATGTGTA+TA+AG+AG+AC+AG	TCGTCGGCAGCGTCGACGAACTAGATGTGTA+TA+AG+AG+AC+AG
V2_S3TSO-39	TCGTCGGCAGCGTC	TCCACGTT	AGATGTGTA+TA+AG+AG+AC+AG	TCGTCGGCAGCGTCTCCACGTTAGATGTGTA+TA+AG+AG+AC+AG
V2_S3TSO-40	TCGTCGGCAGCGTC	AACCAGAG	AGATGTGTA+TA+AG+AG+AC+AG	TCGTCGGCAGCGTCAACCAGAGAGATGTGTA+TA+AG+AG+AC+AG
V2_S3TSO-41	TCGTCGGCAGCGTC	GTCAGTCA	AGATGTGTA+TA+AG+AG+AC+AG	TCGTCGGCAGCGTCGTCAGTCAAGATGTGTA+TA+AG+AG+AC+AG
V2_S3TSO-42	TCGTCGGCAGCGTC	CCTTCCAT	AGATGTGTA+TA+AG+AG+AC+AG	TCGTCGGCAGCGTCCCTTCCATAGATGTGTA+TA+AG+AG+AC+AG
V2_S3TSO-43	TCGTCGGCAGCGTC	AGGAACAC	AGATGTGTA+TA+AG+AG+AC+AG	TCGTCGGCAGCGTCAGGAACACAGATGTGTA+TA+AG+AG+AC+AG
V2_S3TSO-44	TCGTCGGCAGCGTC	CTTACAGC	AGATGTGTA+TA+AG+AG+AC+AG	TCGTCGGCAGCGTCCTTACAGCAGATGTGTA+TA+AG+AG+AC+AG
V2_S3TSO-45	TCGTCGGCAGCGTC	TACCTGCA	AGATGTGTA+TA+AG+AG+AC+AG	TCGTCGGCAGCGTCTACCTGCAAGATGTGTA+TA+AG+AG+AC+AG
V2_S3TSO-46	TCGTCGGCAGCGTC	AGACGCTA	AGATGTGTA+TA+AG+AG+AC+AG	TCGTCGGCAGCGTCAGACGCTAAGATGTGTA+TA+AG+AG+AC+AG
V2_S3TSO-47	TCGTCGGCAGCGTC	CAACACAG	AGATGTGTA+TA+AG+AG+AC+AG	TCGTCGGCAGCGTCCAACACAGAGATGTGTA+TA+AG+AG+AC+AG
V2_S3TSO-48	TCGTCGGCAGCGTC	GTACCACA	AGATGTGTA+TA+AG+AG+AC+AG	TCGTCGGCAGCGTCGTACCACAAGATGTGTA+TA+AG+AG+AC+AG
V2_S3TSO-49	TCGTCGGCAGCGTC	CGAATACG	AGATGTGTA+TA+AG+AG+AC+AG	TCGTCGGCAGCGTCCGAATACGAGATGTGTA+TA+AG+AG+AC+AG
V2_S3TSO-50	TCGTCGGCAGCGTC	GTCCTTGA	AGATGTGTA+TA+AG+AG+AC+AG	TCGTCGGCAGCGTCGTCCTTGAAGATGTGTA+TA+AG+AG+AC+AG
V2_S3TSO-51	TCGTCGGCAGCGTC	CAGTGCTT	AGATGTGTA+TA+AG+AG+AC+AG	TCGTCGGCAGCGTCCAGTGCTTAGATGTGTA+TA+AG+AG+AC+AG
V2_S3TSO-52	TCGTCGGCAGCGTC	TCCATTGC	AGATGTGTA+TA+AG+AG+AC+AG	TCGTCGGCAGCGTCTCCATTGCAGATGTGTA+TA+AG+AG+AC+AG
V2_S3TSO-53	TCGTCGGCAGCGTC	GTCGATTG	AGATGTGTA+TA+AG+AG+AC+AG	TCGTCGGCAGCGTCGTCGATTGAGATGTGTA+TA+AG+AG+AC+AG
V2_S3TSO-54	TCGTCGGCAGCGTC	ATAACGCC	AGATGTGTA+TA+AG+AG+AC+AG	TCGTCGGCAGCGTCATAACGCCAGATGTGTA+TA+AG+AG+AC+AG
V2_S3TSO-55	TCGTCGGCAGCGTC	GCCTTAAC	AGATGTGTA+TA+AG+AG+AC+AG	TCGTCGGCAGCGTCGCCTTAACAGATGTGTA+TA+AG+AG+AC+AG
V2_S3TSO-56	TCGTCGGCAGCGTC	GGTATAGG	AGATGTGTA+TA+AG+AG+AC+AG	TCGTCGGCAGCGTCGGTATAGGAGATGTGTA+TA+AG+AG+AC+AG
V2_S3TSO-57	TCGTCGGCAGCGTC	TCTAGGAG	AGATGTGTA+TA+AG+AG+AC+AG	TCGTCGGCAGCGTCTCTAGGAGAGATGTGTA+TA+AG+AG+AC+AG
V2_S3TSO-58	TCGTCGGCAGCGTC	TGCGTAAC	AGATGTGTA+TA+AG+AG+AC+AG	TCGTCGGCAGCGTCTGCGTAACAGATGTGTA+TA+AG+AG+AC+AG
V2_S3TSO-59	TCGTCGGCAGCGTC	CTTGCTAG	AGATGTGTA+TA+AG+AG+AC+AG	TCGTCGGCAGCGTCCTTGCTAGAGATGTGTA+TA+AG+AG+AC+AG
V2_S3TSO-60	TCGTCGGCAGCGTC	AGCGAGAT	AGATGTGTA+TA+AG+AG+AC+AG	TCGTCGGCAGCGTCAGCGAGATAGATGTGTA+TA+AG+AG+AC+AG
V2_S3TSO-61	TCGTCGGCAGCGTC	TATGGCAC	AGATGTGTA+TA+AG+AG+AC+AG	TCGTCGGCAGCGTCTATGGCACAGATGTGTA+TA+AG+AG+AC+AG
V2_S3TSO-62	TCGTCGGCAGCGTC	GAATCACC	AGATGTGTA+TA+AG+AG+AC+AG	TCGTCGGCAGCGTCGAATCACCAGATGTGTA+TA+AG+AG+AC+AG
V2_S3TSO-63	TCGTCGGCAGCGTC	GTAAGGTG	AGATGTGTA+TA+AG+AG+AC+AG	TCGTCGGCAGCGTCGTAAGGTGAGATGTGTA+TA+AG+AG+AC+AG
V2_S3TSO-64	TCGTCGGCAGCGTC	CGAGAGAA	AGATGTGTA+TA+AG+AG+AC+AG	TCGTCGGCAGCGTCCGAGAGAAAGATGTGTA+TA+AG+AG+AC+AG
V2_S3TSO-65	TCGTCGGCAGCGTC	CGCAACTA	AGATGTGTA+TA+AG+AG+AC+AG	TCGTCGGCAGCGTCCGCAACTAAGATGTGTA+TA+AG+AG+AC+AG
V2_S3TSO-66	TCGTCGGCAGCGTC	CACAGACT	AGATGTGTA+TA+AG+AG+AC+AG	TCGTCGGCAGCGTCCACAGACTAGATGTGTA+TA+AG+AG+AC+AG
V2_S3TSO-67	TCGTCGGCAGCGTC	TGGAAGCA	AGATGTGTA+TA+AG+AG+AC+AG	TCGTCGGCAGCGTCTGGAAGCAAGATGTGTA+TA+AG+AG+AC+AG
V2_S3TSO-68	TCGTCGGCAGCGTC	CAATAGCC	AGATGTGTA+TA+AG+AG+AC+AG	TCGTCGGCAGCGTCCAATAGCCAGATGTGTA+TA+AG+AG+AC+AG
V2_S3TSO-69	TCGTCGGCAGCGTC	CTCGAACA	AGATGTGTA+TA+AG+AG+AC+AG	TCGTCGGCAGCGTCCTCGAACAAGATGTGTA+TA+AG+AG+AC+AG
V2_S3TSO-70	TCGTCGGCAGCGTC	GGCAAGTT	AGATGTGTA+TA+AG+AG+AC+AG	TCGTCGGCAGCGTCGGCAAGTTAGATGTGTA+TA+AG+AG+AC+AG
V2_S3TSO-71	TCGTCGGCAGCGTC	AGCTACCA	AGATGTGTA+TA+AG+AG+AC+AG	TCGTCGGCAGCGTCAGCTACCAAGATGTGTA+TA+AG+AG+AC+AG
V2_S3TSO-72	TCGTCGGCAGCGTC	CAGCATAC	AGATGTGTA+TA+AG+AG+AC+AG	TCGTCGGCAGCGTCCAGCATACAGATGTGTA+TA+AG+AG+AC+AG
V2_S3TSO-73	TCGTCGGCAGCGTC	CGTATCTC	AGATGTGTA+TA+AG+AG+AC+AG	TCGTCGGCAGCGTCCGTATCTCAGATGTGTA+TA+AG+AG+AC+AG
V2_S3TSO-74	TCGTCGGCAGCGTC	TTACGTGC	AGATGTGTA+TA+AG+AG+AC+AG	TCGTCGGCAGCGTCTTACGTGCAGATGTGTA+TA+AG+AG+AC+AG
V2_S3TSO-75	TCGTCGGCAGCGTC	AGCTAAGC	AGATGTGTA+TA+AG+AG+AC+AG	TCGTCGGCAGCGTCAGCTAAGCAGATGTGTA+TA+AG+AG+AC+AG
V2_S3TSO-76	TCGTCGGCAGCGTC	AAGACACC	AGATGTGTA+TA+AG+AG+AC+AG	TCGTCGGCAGCGTCAAGACACCAGATGTGTA+TA+AG+AG+AC+AG
V2_S3TSO-77	TCGTCGGCAGCGTC	CAACTCCA	AGATGTGTA+TA+AG+AG+AC+AG	TCGTCGGCAGCGTCCAACTCCAAGATGTGTA+TA+AG+AG+AC+AG
V2_S3TSO-78	TCGTCGGCAGCGTC	GATCTTGC	AGATGTGTA+TA+AG+AG+AC+AG	TCGTCGGCAGCGTCGATCTTGCAGATGTGTA+TA+AG+AG+AC+AG
V2_S3TSO-79	TCGTCGGCAGCGTC	CTTCACTG	AGATGTGTA+TA+AG+AG+AC+AG	TCGTCGGCAGCGTCCTTCACTGAGATGTGTA+TA+AG+AG+AC+AG
V2_S3TSO-80	TCGTCGGCAGCGTC	CTCGACTT	AGATGTGTA+TA+AG+AG+AC+AG	TCGTCGGCAGCGTCCTCGACTTAGATGTGTA+TA+AG+AG+AC+AG
V2_S3TSO-81	TCGTCGGCAGCGTC	GTACACCT	AGATGTGTA+TA+AG+AG+AC+AG	TCGTCGGCAGCGTCGTACACCTAGATGTGTA+TA+AG+AG+AC+AG
V2_S3TSO-82	TCGTCGGCAGCGTC	CCAAGGTT	AGATGTGTA+TA+AG+AG+AC+AG	TCGTCGGCAGCGTCCCAAGGTTAGATGTGTA+TA+AG+AG+AC+AG
V2_S3TSO-83	TCGTCGGCAGCGTC	GAACGGTT	AGATGTGTA+TA+AG+AG+AC+AG	TCGTCGGCAGCGTCGAACGGTTAGATGTGTA+TA+AG+AG+AC+AG
V2_S3TSO-84	TCGTCGGCAGCGTC	CCAGTTGA	AGATGTGTA+TA+AG+AG+AC+AG	TCGTCGGCAGCGTCCCAGTTGAAGATGTGTA+TA+AG+AG+AC+AG
V2_S3TSO-85	TCGTCGGCAGCGTC	GTCATCGT	AGATGTGTA+TA+AG+AG+AC+AG	TCGTCGGCAGCGTCGTCATCGTAGATGTGTA+TA+AG+AG+AC+AG
V2_S3TSO-86	TCGTCGGCAGCGTC	CAATGCGA	AGATGTGTA+TA+AG+AG+AC+AG	TCGTCGGCAGCGTCCAATGCGAAGATGTGTA+TA+AG+AG+AC+AG
V2_S3TSO-87	TCGTCGGCAGCGTC	GGTTGAAC	AGATGTGTA+TA+AG+AG+AC+AG	TCGTCGGCAGCGTCGGTTGAACAGATGTGTA+TA+AG+AG+AC+AG
V2_S3TSO-88	TCGTCGGCAGCGTC	CTTCGGTT	AGATGTGTA+TA+AG+AG+AC+AG	TCGTCGGCAGCGTCCTTCGGTTAGATGTGTA+TA+AG+AG+AC+AG
V2_S3TSO-89	TCGTCGGCAGCGTC	CGGCATTA	AGATGTGTA+TA+AG+AG+AC+AG	TCGTCGGCAGCGTCCGGCATTAAGATGTGTA+TA+AG+AG+AC+AG
V2_S3TSO-90	TCGTCGGCAGCGTC	CACGCAAT	AGATGTGTA+TA+AG+AG+AC+AG	TCGTCGGCAGCGTCCACGCAATAGATGTGTA+TA+AG+AG+AC+AG
V2_S3TSO-91	TCGTCGGCAGCGTC	GGAATGTC	AGATGTGTA+TA+AG+AG+AC+AG	TCGTCGGCAGCGTCGGAATGTCAGATGTGTA+TA+AG+AG+AC+AG
V2_S3TSO-92	TCGTCGGCAGCGTC	TGGTGAAG	AGATGTGTA+TA+AG+AG+AC+AG	TCGTCGGCAGCGTCTGGTGAAGAGATGTGTA+TA+AG+AG+AC+AG
V2_S3TSO-93	TCGTCGGCAGCGTC	GGACATCA	AGATGTGTA+TA+AG+AG+AC+AG	TCGTCGGCAGCGTCGGACATCAAGATGTGTA+TA+AG+AG+AC+AG
V2_S3TSO-94	TCGTCGGCAGCGTC	GGTGTACA	AGATGTGTA+TA+AG+AG+AC+AG	TCGTCGGCAGCGTCGGTGTACAAGATGTGTA+TA+AG+AG+AC+AG
V2_S3TSO-95	TCGTCGGCAGCGTC	GATAGCCA	AGATGTGTA+TA+AG+AG+AC+AG	TCGTCGGCAGCGTCGATAGCCAAGATGTGTA+TA+AG+AG+AC+AG
V2_S3TSO-96	TCGTCGGCAGCGTC	CCACAACA	AGATGTGTA+TA+AG+AG+AC+AG	TCGTCGGCAGCGTCCCACAACAAGATGTGTA+TA+AG+AG+AC+AG
