## Supplementary Table 3 for "Single-cell Characterization of DNA Hydroxymethylation of the Mouse Brain During Aging"

### Sheet: SupplementaryTable3_RNA_marker_
subclass	marker genes
L2/3 IT CTX Glut	Fam19a1,Lingo2,Pdzrn3,Rgs6,Car10,Unc5d,Camk2n1,Lrrtm4,Nwd2,Nptxr,Kcnip4,Fstl4,Rasgrf2,Kctd16,Cacng3,Chrm3,RP24-63O23.1,Slit3,Ptprd,Cntnap5a
L4/5 IT CTX Glut	Rorb,Unc5d,Ptprd,Cdh12,Kcnh5,Nrg1,Hs6st3,Prr16,Camk2n1,Car10,Pdzrn3,Fhod3,Nrgn,R3hdm1,Cacna2d3,Mef2c,Nrn1,Efna5,Kcnh7,Nell1
L5 IT CTX Glut	Il1rapl2,RP24-63O23.1,Dpp10,Hs3st2,Car10,Slc17a7,Nrgn,Nrn1,Lmo4,Dkk3,Pcp4,Olfm1,Pgm2l1,Cck,Agbl4,Pde1a,Lingo1,RP23-161B9.10,Satb2,Ptprd
L2/3 IT RSP Glut	Tshz2,Tenm2,Pdzrn3,Khdrbs2,Kcnip4,Nrg1,Htr2c,Nell1,Tox,Ldb2,Hs6st3,Chrm2,Clstn2,Mlip,Unc5d,Ralyl,Kcnb2,Syn3,Lingo2,RP24-63O23.1
L4 RSP-ACA Glut	Tshz2,Zfp804b,Ntng1,Pcdh15,Sgcz,Trhde,Hs6st3,Rgs4,Fam19a1,Nrep,Pdzrn3,Cbln1,Parm1,Hcn1,Adcy8,Igfbp5,Ccdc136,RP23-161B9.10,Dpp10,Rora
L5 ET CTX Glut	Fam19a1,Gap43,Pex5l,Hcn1,Ldb2,Dpp10,Tox,Rab3c,Ina,Nos1ap,Prkcg,Nrgn,Sorl1,Khdrbs2,RP23-230F2.8,Parm1,Sv2b,Chn1,Gda,Fezf2
SUB-ProS Glut	Ndst4,Pex5l,Epha6,Ntng1,RP23-230F2.8,Tenm2,Slit3,Ndst3,St6galnac5,RP23-29I5.2,Hcn1,Trpc4,Fras1,Cadps2,Gria1,Dnah9,Dab1,Pde1a,Ldb2,Nr3c2
CA1-ProS Glut	Epha6,RP23-375H15.2,Iqgap2,Shisa6,Wbscr17,Cacnb2,Ryr3,Hs6st3,Grin2a,RP23-29I5.2,Gria1,Fam19a1,Pex5l,RP23-230F2.8,Cntnap5c,Ppm1e,Galntl6,Slit3,Nr3c2,Chrm3
CA3 Glut	Shisa6,Grik4,Hs3st4,Fam19a1,RP23-231J2.1,Epha6,Ccbe1,Wbscr17,Clstn2,Cntnap5c,Dock4,Cpne4,Nr3c2,Gria1,Zbtb20,Ryr3,Nkain3,RP23-29I5.2,Trps1,Dgkg
CLA-EPd-CTX Car3 Glut	Nr4a2,Olfm3,Cadps2,Cpne4,Gnb4,Ntng2,Tmem163,RP23-231J2.1,Rxfp1,Synpr,Ptprt,Gng2,Col11a1,Stk32c,Ppp1r1a,Trhde,Atp2b2,Tmem132d,RP24-175N4.1,B3gat2
L5 NP CTX Glut	Tshz2,Vwc2l,Lypd1,Olfm3,Cdh18,Mgat4c,Adcy2,Etv1,Myl4,RP23-245C15.1,Chrm2,Neto2,Nxph3,Frmpd4,Dcc,Pcsk5,Hs3st4,Cntn6,Plcxd2,Htr2c
L6 CT CTX Glut	Hs3st4,Cdh18,Garnl3,RP24-63O23.1,Pcp4,AC103620.3,Dpp10,Zfpm2,Tmem178,Nos1ap,Nptx1,Pde1a,Etl4,Sdk2,Foxp2,Tle4,Ipcef1,Ttc9b,Khdrbs3,Hs3st2
DG Glut	Rfx3,Ahcyl2,Glis3,Wbscr17,Fam19a2,Trpm3,Epha7,Slit3,RP23-29I5.2,Sphkap,Dgkh,Maml2,RP23-275B16.1,Ppfia2,Nr3c2,Ccdc85a,Zbtb20,Sema5a,Grin2a,Plxna4
OB Eomes Ms4a15 Glut	Cdh4,Grm1,Fstl5,Zfp804a,Cdhr1,Ntng1,Reln,Eomes,Adcy8,Lhfp,Adk,Deptor,Shisa9,Ptprd,Tmem163,Trpc7,Ralyl,Shisa6,Gria4,Tmem132d
OB-in Frmd7 Gaba	Cpa6,Kcnb2,Tenm3,Myo16,Pbx3,Pcbp3,Ptpro,Dpp6,Cpne4,Meis2,Dync1i1,Cntnap4,Chrm2,Auts2,Prkg1,Ppm1e,Apc,Cacna1c,Pbx1,Il1rapl1
OB-out Frmd7 Gaba	Calb2,Zfp804b,Nxph1,Pde1c,Htr1f,Kirrel3,Pcbp3,Kcnmb2,Spon1,Sox2ot,Inpp4b,Nrsn1,Fstl5,Hdac9,Kcnd3,Ptprm,Pde5a,Msi2,Synpr,Grip1
OB Dopa-Gaba	Lgr5,Pde1c,Ptpro,Nxph1,Kcnc2,Chrm2,Stac,Th,Adcy8,Trh,Meis2,Cdh12,Synpr,Pcbp3,Nrsn1,Sall3,Shisa9,Ccser1,Sema3e,Pax6
OB-STR-CTX Inh IMN	Pbx3,Sox11,Sox2ot,Meis2,Ccnd2,Sox4,RP23-143O13.1,Tubb2b,Dlx6os1,Zfp704,Dcx,Hmgn2,RP24-175I7.3,Robo2,H3f3a,Mpped2,Tmsb10,Ppp1r14b,Pbx1,RP23-127M7.1
Sncg Gaba	Cnr1,Adarb2,Grip1,Col25a1,Cxcl14,Cck,Npas3,Cadps2,Vip,Slc44a5,Col19a1,RP23-127M7.1,Kcnip1,Dlx6os1,Fxyd6,Yjefn3,Kctd12,Igf1,Rgs12,Nap1l5
Lamp5 Gaba	Npy,Gad2,Kit,Fgf13,Reln,Gad1,Alk,Slc6a1,Pde11a,Nyap2,Grik1,Adra1a,Rab3c,Ptprm,Sv2c,Zfp536,Dner,Erbb4,Ndnf,Nxph1
Pvalb Gaba	Kcnc2,Pvalb,Erbb4,Kcnc1,Btbd11,Kcnmb2,Cplx1,Galntl6,Nxph1,Elavl2,Slc6a1,RP23-416J8.1,Grik1,Cntnap4,Cntnap5c,Cntnap2,Gad1,Atp1b1,Grip1,Hcn1
Sst Gaba	Sst,Grin3a,Mgat4c,Reln,Rab3b,Calb1,Synpr,Elfn1,Trhde,Satb1,Elavl2,Nxph1,Etl4,Col19a1,Galntl6,Grip1,Grik1,Pdyn,Kcnc2,Nap1l5
STR D1 Gaba	Rarb,Ryr3,Cacnb2,RP23-346B18.2,Phactr1,Rgs9,Cacna2d3,Adcy5,Dach1,Pde10a,Spock3,Hs6st3,Pde7b,Caln1,Camk4,Dcc,Rbfox1,Dgkb,Dgki,Nrg1
STR D2 Gaba	Rarb,Gpr88,Rgs9,RP23-346B18.2,Penk,Phactr1,Gnal,Ryr3,Adcy5,Pde7b,Ppp1r1b,Dgkb,Caln1,Spock3,Cacna2d3,Camk4,Gng7,Pde10a,Kcnab1,Foxp1
ACB-BST-FS D1 Gaba	Usp29,Htr2c,Inpp4b,Sgcd,Cntnap5a,Cdh18,Hap1,Cpne4,RP23-127M7.1,Unc5d,Tenm1,Cntnap5b,Lingo2,Meg3,Sgcz,Gap43,Peg3,Ahi1,Zfp804b,RP23-231J2.1
Astro-TE NN	Gpc5,Slc1a3,Slc1a2,Plpp3,Mt1,Luzp2,Prex2,Gja1,Aldoc,Mt2,Rorb,Rgs20,Htra1,S1pr1,RP23-168E14.7,Clu,Slc4a4,Slc6a11,Gpr37l1,Nwd1
Oligo NN	Plp1,Mal,Mbp,Mobp,Cnp,Cldn11,St18,Prr5l,Tspan2,Mag,Trf,Scd2,Car2,Ugt8a,Mog,Gatm,Qdpr,Fa2h,Ermn,Cryab
OPC NN	Lhfpl3,Pdgfra,Cacng4,Ptprz1,Vcan,Xylt1,Tnr,Olig1,RP23-413D8.2,Sox6,Gpr17,Epn2,Megf11,Dscam,Cspg5,Dpyd,Gpc5,Brinp3,Pcdh15,Zeb1
OEC NN	Fabp7,Ptn,Apod,Sash1,RP23-269P7.1,Sntb1,Kctd12,Npy,RP23-474J16.2,Frzb,Plce1,Col23a1,Apoe,Slc4a4,Ncam1,Mybpc1,RP24-170K5.1,Nr2f2,Nnat,Col11a1
Microglia NN	Cx3cr1,Cst3,P2ry12,Hexb,Inpp5d,Csf1r,Ctsd,Selplg,C1qa,Tgfbr1,C1qc,Tmem119,Laptm5,C1qb,Jun,Siglech,Junb,Cd83,Zfp36,Pde3b
